# A targeted amplicon sequencing panel for cost-effective high-throughput genotyping of *Aedes aegypti*

**DOI:** 10.1101/2025.09.28.679043

**Authors:** Josquin Daron, Alicia Lecuyer, Laurence Ma, Pegah Marzooghi, Mallery I. Breban, Peter Kyrylos, I’ah Donovan-Banfield, Seth N. Redmond, Louis Lambrechts

## Abstract

The mosquito *Aedes aegypti* is the primary vector for several medically significant arboviruses, including dengue, Zika, chikungunya, and yellow fever. Studying the genetic diversity of *Ae. aegypti* is crucial for understanding its evolutionary history, population dynamics, and the effectiveness of vector control methods. Due to the large genome size of *Ae. aegypti*, whole-genome sequencing (WGS) is often cost-prohibitive for large-scale studies. Recent advances in reduced-representation methods, aiming to reduce costs by sequencing only a small portion of the genome, provide cost-effective alternatives. However, a standardized set of genome-wide markers specifically designed for population genetic studies of *Ae. aegypti* remains unavailable. Here, we present a targeted amplicon sequencing panel designed for cost-effective, high-throughput genotyping across 291 loci distributed throughout the *Ae. aegypti* genome. Our *in silico* analyses indicate that this amplicon panel effectively replicates population structure analyses typically derived from WGS data. We demonstrate that the amplicon panel accurately discriminates between diverse laboratory colonies of *Ae. aegypti* and consistently measures individual genetic admixture to a degree comparable with WGS. By enabling high-throughput genotyping at a reduced cost, we anticipate that our targeted amplicon sequencing panel will facilitate large-scale genotyping studies of *Ae. aegypti* for vector surveillance and population structure analyses, especially in resource-limited settings.
