## Supplementary material for "A targeted amplicon sequencing panel for cost-effective high-throughput genotyping of *Aedes aegypti*": Table S2

### Sheet: Institut Pasteur
Step	Product	Provider	Reference	Cost (EUR)	Reactions	Cost per sample - full protocol	Cost per sample - economy protocol
DNA extraction	DNeasy Blood & Tissue kit	Qiagen	69581	1268.2	384	3.3026
PCR	96-well PCR plate	Fischer Scientific	10039042	491	1200	0.409167	0.409167
PCR	PCR1 primers	Sigma Aldrich	Custom	4823	3840	1.25599	1.25599
PCR	Multiplex PCR Plus Master Mix 2×	Qiagen	206152	283	300	0.943333	0.943333
PCR	PCR2 i5/i7 primers	Sigma Aldrich	Custom	548.64	768	0.714375	0.714375
Plate normalization	SequalPrep Normalization Plate Kit 96-well	Fischer Scientific	A1051001	1842	960	1.91875
Manual normalization	Qubit dsDNA HS Assay Kit	Invitrogen	Q32851	128.4	100		1.284
TOTAL COST PRIOR TO SEQUENCING (EUR)						8.54422	4.60686
Sequencing	MiSeq Reagent Micro Kit v2 300 cycles	Illumina	15036523	401.25	80	5.01562	5.01562
TOTAL COST INCLUDING MISEQ SEQUENCING (EUR)						13.5598	9.62249

### Sheet: Yale University
Step	Product	Provider	Reference	Cost (USD)	Reactions	Cost per sample - full protocol	Cost per sample - economy protocol
DNA extraction	DNeasy Blood & Tissue kit	Qiagen	69581	1758	384	4.57812
PCR	96-well PCR plate	Eppendorf	951020303	149	1200	0.124167	0.124167
PCR	PCR1 primers	Integrated DNA Technologies	Custom	20578	19400	1.06072	1.06072
PCR	Multiplex PCR Plus Master Mix 2×	Qiagen	206152	347	300	1.15667	1.15667
PCR	PCR2 i5/i7 primers	Integrated DNA Technologies	Custom	2732.11	4000	0.683027	0.683027
Plate normalization	SequalPrep Normalization Plate Kit 96-well	ThermoFisher	A1051001	2365	960	2.46354
Manual normalization	Qubit dsDNA HS Assay Kit	Invitrogen	Q32854	412	500		0.824
TOTAL COST PRIOR TO SEQUENCING (USD)						10.0662	3.84858
Sequencing	MiSeq Reagent Micro Kit v2 300 cycles	Illumina	15036523	1420	80	17.75	17.75
TOTAL COST INCLUDING MISEQ SEQUENCING (USD)						27.8162	21.5986
